# Competing Inter-Domain Quorum-Sensing Systems Control Prophage Lysis-Lysogeny Decisions

**DOI:** 10.64898/2026.07.02.736140

**Authors:** Michael L. Bunsick, Gabriel D. D’Agostino, Thu Vu Phuc Nguyen, Francis J. Santoriello, Emilee E. Shine, Bonnie L. Bassler

**Affiliations:** Department of Molecular Biology, Princeton University, Princeton, New Jersey, United States of America; Howard Hughes Medical Institute, Chevy Chase, Maryland, United States of America

**Keywords:** bacteriophage, communication, quorum sensing, lysogeny

## Abstract

*Phaeobacter inhibens* T5^T^ harbors three LuxI/LuxR quorum-sensing systems: one encoded by the host and one in each of two prophages. Each prophage quorum-sensing autoinducer activates its own lysogeny program and that of the co-resident prophage. By driving competitors toward lysogeny, prophages deny their rivals access to susceptible hosts. One prophage engages in a bidirectional interaction with the host: the prophage activates host quorum sensing, while the host represses prophage quorum sensing. Because the host and prophage autoinducers exert opposing effects on the same prophage promoter, the prophage’s lysis-lysogeny decision depends on the ratio of the two autoinducers rather than their absolute concentrations. Ratiometric sensing allows the prophage to infer the relative abundances of infected and uninfected hosts and to commit to lysis only when uninfected hosts predominate. Phage quorum-sensing modules are widespread and undergo diversification and exchange. These findings reveal how prophages surveil and manipulate competitors that share chemical environments.
