## Supplementary Table 1 for "Competing Inter-Domain Quorum-Sensing Systems Control Prophage Lysis-Lysogeny Decisions"

### Sheet: Supplementary Data 2
host_species	strain	contig	start_coord	end_coord	genus_prediction	LuxI_type	genus_with_variable_modules
Phaeobacter inhibens	P72	NZ_CP010735	1219292	1260274	novel_genus_0_of_novel_subfamily_0_of_novel_family_1_of_novel_order_8_of_Caudoviricetes	none
Phaeobacter sp.	Ax4a-4a	JAYMUQ010000025	379518	420495	novel_genus_0_of_novel_subfamily_0_of_novel_family_2_of_novel_order_8_of_Caudoviricetes	none	X
Phaeobacter sp.	JH20_09	JAYMVW010000011	192692	233618	novel_genus_0_of_novel_subfamily_0_of_novel_family_2_of_novel_order_8_of_Caudoviricetes	none	X
Phaeobacter sp.	JH63H2	JAYMXV010000011	192692	233617	novel_genus_0_of_novel_subfamily_0_of_novel_family_2_of_novel_order_8_of_Caudoviricetes	none	X
Phaeobacter gallaeciensis	DSM 26640	NC_023137	2306237	2264751	novel_genus_0_of_novel_subfamily_0_of_novel_family_2_of_novel_order_8_of_Caudoviricetes	none	X
Phaeobacter inhibens	P83	NZ_CP010599	1678978	1724325	novel_genus_0_of_novel_subfamily_0_of_novel_family_2_of_novel_order_8_of_Caudoviricetes	none	X
Phaeobacter gallaeciensis	P73	NZ_CP010636	2083053	2128290	novel_genus_0_of_novel_subfamily_0_of_novel_family_2_of_novel_order_8_of_Caudoviricetes	none	X
Phaeobacter gallaeciensis	P75	NZ_CP010673	1811710	1856947	novel_genus_0_of_novel_subfamily_0_of_novel_family_2_of_novel_order_8_of_Caudoviricetes	none	X
Phaeobacter inhibens	P66	NZ_CP010705	1705962	1751319	novel_genus_0_of_novel_subfamily_0_of_novel_family_2_of_novel_order_8_of_Caudoviricetes	none	X
Phaeobacter piscinae	P18	NZ_CP010715	1575723	1617882	novel_genus_0_of_novel_subfamily_0_of_novel_family_2_of_novel_order_8_of_Caudoviricetes	none	X
Phaeobacter inhibens	M619	NZ_CP081166	213724	256876	novel_genus_0_of_novel_subfamily_0_of_novel_family_2_of_novel_order_8_of_Caudoviricetes	E	X
Phaeobacter inhibens	M628	NZ_CP081230	1787211	1828792	novel_genus_0_of_novel_subfamily_0_of_novel_family_2_of_novel_order_8_of_Caudoviricetes	none	X
Phaeobacter inhibens	M632	NZ_CP081240	717635	776751	novel_genus_0_of_novel_subfamily_0_of_novel_family_2_of_novel_order_8_of_Caudoviricetes	none	X
Phaeobacter inhibens	M633	NZ_CP081243	1739031	1783463	novel_genus_0_of_novel_subfamily_0_of_novel_family_2_of_novel_order_8_of_Caudoviricetes	none	X
Phaeobacter inhibens	M644	NZ_CP081266	1665644	1711494	novel_genus_0_of_novel_subfamily_0_of_novel_family_2_of_novel_order_8_of_Caudoviricetes	E	X
Phaeobacter inhibens	M647	NZ_CP081275	1662341	1705483	novel_genus_0_of_novel_subfamily_0_of_novel_family_2_of_novel_order_8_of_Caudoviricetes	none	X
Phaeobacter gallaeciensis	DSM 26640	NC_023143	1	40170	novel_genus_0_of_novel_subfamily_0_of_novel_family_4_of_novel_order_8_of_Caudoviricetes	D
Phaeobacter gallaeciensis	DSM 26640	NZ_AOQA01000020	1	38411	novel_genus_0_of_novel_subfamily_0_of_novel_family_4_of_novel_order_8_of_Caudoviricetes	D
Phaeobacter gallaeciensis	P11	NZ_CP010594	1	40169	novel_genus_0_of_novel_subfamily_0_of_novel_family_4_of_novel_order_8_of_Caudoviricetes	D
Leisingera caerulea	SRR22808125_binner123_Refined_55 ERZ25043434.2	NZ_CBDUNH010000001	519171	567426	novel_genus_0_of_novel_subfamily_0_of_novel_family_5_of_novel_order_8_of_Caudoviricetes	H
Phaeobacter inhibens	DSM 16374	NZ_KI421498 (Phage B)	1817773	1872195	novel_genus_0_of_novel_subfamily_1_of_novel_family_0_of_novel_order_6_of_Caudoviricetes	B	X
Phaeobacter sp.	JH20_39	JAYMWY010000022	85542	46122	novel_genus_0_of_novel_subfamily_1_of_novel_family_0_of_novel_order_6_of_Caudoviricetes	none	X
Phaeobacter sp.	JH20_41	JAYMXA010000023	85981	46143	novel_genus_0_of_novel_subfamily_1_of_novel_family_0_of_novel_order_6_of_Caudoviricetes	B	X
Phaeobacter sp.	JH20_43	JAYMXC010000028	154288	193262	novel_genus_0_of_novel_subfamily_1_of_novel_family_0_of_novel_order_6_of_Caudoviricetes	none	X
Phaeobacter sp.	JH209B	JAYMXI010000041	259284	219326	novel_genus_0_of_novel_subfamily_1_of_novel_family_0_of_novel_order_6_of_Caudoviricetes	none	X
Phaeobacter sp.	JH85H1	JAYMYA010000046	260233	219327	novel_genus_0_of_novel_subfamily_1_of_novel_family_0_of_novel_order_6_of_Caudoviricetes	none	X
Phaeobacter inhibens	P10	NZ_CP010595	1951621	1908395	novel_genus_0_of_novel_subfamily_1_of_novel_family_0_of_novel_order_6_of_Caudoviricetes	none	X
Phaeobacter inhibens	P92	NZ_CP010610	1961258	1913370	novel_genus_0_of_novel_subfamily_1_of_novel_family_0_of_novel_order_6_of_Caudoviricetes	E	X
Phaeobacter piscinae	P42	NZ_CP010689	1905421	1843087	novel_genus_0_of_novel_subfamily_1_of_novel_family_0_of_novel_order_6_of_Caudoviricetes	E	X
Phaeobacter inhibens	P72	NZ_CP010735	1987773	1944691	novel_genus_0_of_novel_subfamily_1_of_novel_family_0_of_novel_order_6_of_Caudoviricetes	E	X
Phaeobacter inhibens	P48	NZ_CP010745	2999909	3040246	novel_genus_0_of_novel_subfamily_1_of_novel_family_0_of_novel_order_6_of_Caudoviricetes	none	X
Phaeobacter gallaeciensis	P129	NZ_CP021040	437868	489225	novel_genus_0_of_novel_subfamily_1_of_novel_family_0_of_novel_order_6_of_Caudoviricetes	E	X
Phaeobacter piscinae	S26	NZ_CP080275	698040	756508	novel_genus_0_of_novel_subfamily_1_of_novel_family_0_of_novel_order_6_of_Caudoviricetes	B	X
Phaeobacter inhibens	M625	NZ_CP081216	1985397	1941736	novel_genus_0_of_novel_subfamily_1_of_novel_family_0_of_novel_order_6_of_Caudoviricetes	E	X
Phaeobacter inhibens	M631	NZ_CP081235	1956112	1915086	novel_genus_0_of_novel_subfamily_1_of_novel_family_0_of_novel_order_6_of_Caudoviricetes	E	X
Phaeobacter inhibens	M636	NZ_CP081257	1982795	1939496	novel_genus_0_of_novel_subfamily_1_of_novel_family_0_of_novel_order_6_of_Caudoviricetes	none	X
Phaeobacter inhibens	M650	NZ_CP081280	1938338	1897334	novel_genus_0_of_novel_subfamily_1_of_novel_family_0_of_novel_order_6_of_Caudoviricetes	B	X
Phaeobacter inhibens	S4Sm	NZ_CP125870	2109100	2063342	novel_genus_0_of_novel_subfamily_1_of_novel_family_0_of_novel_order_6_of_Caudoviricetes	B	X
Phaeobacter sp.	JH20_41	JAYMXA010000017	521051	560294	novel_genus_1_of_novel_subfamily_0_of_novel_family_1_of_novel_order_8_of_Caudoviricetes	none
Phaeobacter sp.	JH20_02	JAYMVP010000028	309361	265565	novel_genus_1_of_novel_subfamily_0_of_novel_family_2_of_novel_order_8_of_Caudoviricetes	none
Leisingera sp.	M527	NZ_CP081037	2387003	2429293	novel_genus_1_of_novel_subfamily_0_of_novel_family_4_of_novel_order_6_of_Caudoviricetes	C	X
Leisingera sp.	M527	NZ_CP081037	1802733	1756934	novel_genus_1_of_novel_subfamily_0_of_novel_family_4_of_novel_order_6_of_Caudoviricetes	G	X
Leisingera sp.	M658	NZ_CP083546	2085012	2124909	novel_genus_1_of_novel_subfamily_0_of_novel_family_4_of_novel_order_6_of_Caudoviricetes	C	X
Leisingera sp.	S132	NZ_CP083553	2015269	1968305	novel_genus_1_of_novel_subfamily_0_of_novel_family_5_of_novel_order_8_of_Caudoviricetes	H
Phaeobacter piscinae	P13	NZ_CP010767	1865204	1807267	novel_genus_1_of_novel_subfamily_1_of_novel_family_0_of_novel_order_6_of_Caudoviricetes	none
Sagitulla sp.	P11	NZ_CP021913	2916424	2965971	novel_genus_1_of_novel_subfamily_1_of_novel_family_4_of_novel_order_6_of_Caudoviricetes	J
Phaeobacter inhibens	P48	NZ_CP010745	1239532	1277946	novel_genus_2_of_novel_subfamily_0_of_novel_family_1_of_novel_order_8_of_Caudoviricetes	none
Phaeobacter inhibens	P88	NZ_CP010725	722961	779089	novel_genus_2_of_novel_subfamily_0_of_novel_family_2_of_novel_order_8_of_Caudoviricetes	E
Phaeobacter inhibens	M626	NZ_CP081221	3427642	3485753	novel_genus_2_of_novel_subfamily_0_of_novel_family_2_of_novel_order_8_of_Caudoviricetes	E
Phaeobacter inhibens	M627	NZ_CP081225	700053	782862	novel_genus_2_of_novel_subfamily_0_of_novel_family_2_of_novel_order_8_of_Caudoviricetes	E
Phaeobacter inhibens	M632	NZ_CP081240	717635	776751	novel_genus_2_of_novel_subfamily_0_of_novel_family_2_of_novel_order_8_of_Caudoviricetes	E
Phaeobacter inhibens	M636	NZ_CP081257	686488	709487	novel_genus_2_of_novel_subfamily_0_of_novel_family_2_of_novel_order_8_of_Caudoviricetes	E
Phaeobacter inhibens	B2R04 MCCMAFML_1	NZ_JAUOSI010000001	819948	861313	novel_genus_2_of_novel_subfamily_0_of_novel_family_2_of_novel_order_8_of_Caudoviricetes	E
Phaeobacter inhibens	DSM 16374	NZ_KI421498 (Phage A)	466368	504848	novel_genus_2_of_novel_subfamily_0_of_novel_family_4_of_novel_order_6_of_Caudoviricetes	A	X
Phaeobacter sp.	A86a-3b	JAYMUF010000052	521968	563006	novel_genus_2_of_novel_subfamily_0_of_novel_family_4_of_novel_order_6_of_Caudoviricetes	I	X
Phaeobacter sp.	A90a-4f	JAYMUL010000036	346472	387510	novel_genus_2_of_novel_subfamily_0_of_novel_family_4_of_novel_order_6_of_Caudoviricetes	I	X
Phaeobacter sp.	Ax4a-4a	JAYMUQ010000025	560662	601700	novel_genus_2_of_novel_subfamily_0_of_novel_family_4_of_novel_order_6_of_Caudoviricetes	I	X
Phaeobacter sp.	JH20_18	JAYMWE010000020	521970	563008	novel_genus_2_of_novel_subfamily_0_of_novel_family_4_of_novel_order_6_of_Caudoviricetes	I	X
Phaeobacter sp.	JH20_24	JAYMWJ010000028	73200	32177	novel_genus_2_of_novel_subfamily_0_of_novel_family_4_of_novel_order_6_of_Caudoviricetes	I	X
Phaeobacter sp.	JH20_28	JAYMWN010000014	151404	194722	novel_genus_2_of_novel_subfamily_0_of_novel_family_4_of_novel_order_6_of_Caudoviricetes	F	X
Phaeobacter sp.	JH20_33	JAYMWS010000032	186489	230636	novel_genus_2_of_novel_subfamily_0_of_novel_family_4_of_novel_order_6_of_Caudoviricetes	G	X
Phaeobacter sp.	JH20_41	JAYMXA010000023	186494	230641	novel_genus_2_of_novel_subfamily_0_of_novel_family_4_of_novel_order_6_of_Caudoviricetes	G	X
Phaeobacter sp.	JH20_43	JAYMXC010000009	58666	101046	novel_genus_2_of_novel_subfamily_0_of_novel_family_4_of_novel_order_6_of_Caudoviricetes	G	X
Phaeobacter sp.	JH204A	JAYMXE010000006	346464	387502	novel_genus_2_of_novel_subfamily_0_of_novel_family_4_of_novel_order_6_of_Caudoviricetes	I	X
Phaeobacter sp.	JH204B	JAYMXF010000030	110522	153934	novel_genus_2_of_novel_subfamily_0_of_novel_family_4_of_novel_order_6_of_Caudoviricetes	A	X
Phaeobacter sp.	JH57H2	JAYMXQ010000022	117407	77571	novel_genus_2_of_novel_subfamily_0_of_novel_family_4_of_novel_order_6_of_Caudoviricetes	G	X
Phaeobacter gallaeciensis	P128	NZ_CP021047	1387379	1346812	novel_genus_2_of_novel_subfamily_0_of_novel_family_4_of_novel_order_6_of_Caudoviricetes	G	X
Phaeobacter piscinae	S26	NZ_CP080275	2042530	2090902	novel_genus_2_of_novel_subfamily_0_of_novel_family_4_of_novel_order_6_of_Caudoviricetes	A	X
Phaeobacter inhibens	M623	NZ_CP081170	2068159	2107461	novel_genus_2_of_novel_subfamily_0_of_novel_family_4_of_novel_order_6_of_Caudoviricetes	A	X
Phaeobacter inhibens	M624	NZ_CP081212	1842948	1882443	novel_genus_2_of_novel_subfamily_0_of_novel_family_4_of_novel_order_6_of_Caudoviricetes	G	X
Phaeobacter inhibens	M631	NZ_CP081235	2077000	2117432	novel_genus_2_of_novel_subfamily_0_of_novel_family_4_of_novel_order_6_of_Caudoviricetes	F	X
Phaeobacter inhibens	M633	NZ_CP081243	2124204	2165130	novel_genus_2_of_novel_subfamily_0_of_novel_family_4_of_novel_order_6_of_Caudoviricetes	F	X
Phaeobacter sp.	BS52	NZ_CP090662	850382	802049	novel_genus_2_of_novel_subfamily_0_of_novel_family_4_of_novel_order_6_of_Caudoviricetes	A	X
Phaeobacter sp.	S60	NZ_JSWJ01000013	6542	48452	novel_genus_2_of_novel_subfamily_0_of_novel_family_4_of_novel_order_6_of_Caudoviricetes	A	X
Phaeobacter gallaeciensis	P11	NZ_CP010588	2306371	2264885	novel_genus_3_of_novel_subfamily_0_of_novel_family_1_of_novel_order_8_of_Caudoviricetes	none
Phaeobacter gallaeciensis	P73	NZ_CP010636	1599377	1640863	novel_genus_3_of_novel_subfamily_0_of_novel_family_1_of_novel_order_8_of_Caudoviricetes	none
Phaeobacter piscinae	P71	NZ_CP010656	1970252	1927821	novel_genus_3_of_novel_subfamily_0_of_novel_family_1_of_novel_order_8_of_Caudoviricetes	none
Phaeobacter gallaeciensis	P75	NZ_CP010673	2340623	2300118	novel_genus_3_of_novel_subfamily_0_of_novel_family_1_of_novel_order_8_of_Caudoviricetes	none
Phaeobacter sp.	Ay1a-4a	JAYMUS010000035	47797	89313	novel_genus_3_of_novel_subfamily_0_of_novel_family_2_of_novel_order_8_of_Caudoviricetes	none	X
Phaeobacter sp.	JH20_26	JAYMWL010000013	719542	756805	novel_genus_3_of_novel_subfamily_0_of_novel_family_2_of_novel_order_8_of_Caudoviricetes	none	X
Phaeobacter sp.	JH20_36	JAYMWV010000016	194164	260906	novel_genus_3_of_novel_subfamily_0_of_novel_family_2_of_novel_order_8_of_Caudoviricetes	E	X
Phaeobacter inhibens	S4Sm	NZ_CP125870	1505420	1460797	novel_genus_3_of_novel_subfamily_0_of_novel_family_4_of_novel_order_6_of_Caudoviricetes	A
Phaeobacter sp.	Ay1a-4a	JAYMUS010000011	610156	650255	novel_genus_4_of_novel_subfamily_0_of_novel_family_1_of_novel_order_8_of_Caudoviricetes	none
Phaeobacter sp.	JH20_21	JAYMWG010000004	80507	39272	novel_genus_4_of_novel_subfamily_0_of_novel_family_1_of_novel_order_8_of_Caudoviricetes	none
Phaeobacter sp.	JH20_25	JAYMWK010000005	83660	39272	novel_genus_4_of_novel_subfamily_0_of_novel_family_1_of_novel_order_8_of_Caudoviricetes	none
Phaeobacter sp.	JH207A	JAYMXG010000002	128384	170785	novel_genus_4_of_novel_subfamily_0_of_novel_family_1_of_novel_order_8_of_Caudoviricetes	none
Phaeobacter sp.	JH63H1	JAYMXU010000014	57814	100026	novel_genus_4_of_novel_subfamily_0_of_novel_family_1_of_novel_order_8_of_Caudoviricetes	none
Phaeobacter sp.	JH207A	JAYMXG010000019	105528	147044	novel_genus_4_of_novel_subfamily_0_of_novel_family_2_of_novel_order_8_of_Caudoviricetes	none
Phaeobacter sp.	JH211A	JAYMXK010000027	47801	89317	novel_genus_5_of_novel_subfamily_0_of_novel_family_2_of_novel_order_8_of_Caudoviricetes	none
Phaeobacter sp.	JH62H1	JAYMXT010000034	47797	89313	novel_genus_6_of_novel_subfamily_0_of_novel_family_2_of_novel_order_8_of_Caudoviricetes	none
Phaeobacter sp.	JH63H2	JAYMXV010000018	105528	147044	novel_genus_7_of_novel_subfamily_0_of_novel_family_2_of_novel_order_8_of_Caudoviricetes	none
Phaeobacter sp.	LSS9	NZ_CP031956	342497	387650	novel_genus_8_of_novel_subfamily_0_of_novel_family_2_of_novel_order_8_of_Caudoviricetes	E
Phaeobacter sp.	BS23	NZ_CP090652	2432755	2387890	novel_genus_8_of_novel_subfamily_0_of_novel_family_2_of_novel_order_8_of_Caudoviricetes	E
