## Supplementary Table 2 for "Competing Inter-Domain Quorum-Sensing Systems Control Prophage Lysis-Lysogeny Decisions"

### Sheet: Strains
Strain ID	Strain Background	Genotype	Plasmid	Source
	DSM16374	Phaeobacter inhibens T5T		DSMZ Strain Collection
	DSM17395	Phaeobacter inhibens DMS17395		DSMZ Strain Collection
MLBPi085	DSM16374	Δprophage B		This Study
MLBPi127	DSM16374	ΔprophageA::KanR		This Study
MLBPi128	DSM16374	ΔprophageB ΔprophageA::KanR		This Study
MLBPi195	DSM16374	ΔprophageB ΔprophageA-frt ΔluxRΔluxI(host)::KanR		This Study
MLBPi196	DSM16374	ΔprophageB ΔprophageA-frt ΔluxR(host)::KanR		This Study
MLBPi197	DSM16374	ΔprophageB 𝛥prophageA-frt ΔluxI(host)::KanR		This Study
MLBPi204	DSM16374	ΔprophageB ΔprophageA-frt ΔluxRΔluxI(host)::Prophage 2 Module - KanR		This Study
MLBPi001	DSM17395	wildtype	pMLB180	This Study
MLBPi032	DSM17395	wildtype	pMLB186	This Study
MLBPi033	DSM17305	wildtype	pMLB187	This Study
MLBPi034	DSM17395	wildtype	pMLB188	This Study
MLBPi029	DSM16374	wildtype	pMLB205	This Study
MLBPi030	DSM16374	wildtype	pMLB206	This Study
MLBPi110	DSM16374	wildtype	pMLB244	This Study
MLBPi111	DSM16374	wildtype	pMLB245	This Study
MLBPi086	DSM16374	Δprophage B	pMLB205	This Study
MLBPi087	DSM16374	Δprophage B	pMLB206	This Study
MLBPi137	DSM16374	ΔprophageA::KanR	pMLB244	This Study
MLBpi138	DSM16374	ΔprophageA::KanR	pMLB245	This Study
MLBPi207	DSM16374	ΔprophageB ΔprophageA-frt ΔluxRΔluxI(host)::KanR	pMLB205	This Study
MLBPi209	DSM16374	ΔprophageB ΔprophageA-frt ΔluxRΔluxI(host)::KanR	pMLB228	This Study
MLBPi210	DSM16374	ΔprophageB ΔprophageA-frt ΔluxRΔluxI(host)::KanR	pMLB229	This Study
MLBPi211	DSM16374	ΔprophageB ΔprophageA-frt ΔluxRΔluxI(host)::KanR	pMLB230	This Study
MLBPi213	DSM16374	ΔprophageB ΔprophageA-frt ΔluxRΔluxI(host)::KanR	pMLB232	This Study
MLBPi215	DSM16374	ΔprophageB ΔprophageA-frt ΔluxRΔluxI(host)::KanR	pMLB235	This Study
MLBPi272	DSM16374	ΔprophageB ΔprophageA-frt ΔluxRΔluxI(host)::KanR	pMLB236	This Study
MLBPi217	DSM16374	ΔprophageB ΔprophageA-frt ΔluxRΔluxI(host)::KanR	pMLB237	This Study
MLBPi218	DSM16374	ΔprophageB ΔprophageA-frt ΔluxRΔluxI(host)::KanR	pMLB238	This Study
MLBPi221	DSM16374	ΔprophageB ΔprophageA-frt ΔluxRΔluxI(host)::KanR	pMLB245	This Study
MLBPi161	DSM16374	wildtype	pMLB327	This Study
MLBPi169	DSM16374	ΔprophageB ΔprophageA-frt ΔluxRΔluxI(host)::KanR	pMLB237	This Study
MLBPi206	DSM16374	ΔprophageB ΔprophageA-frt ΔluxR(host)::KanR	pMLB237	This Study
MLBPi229	DSM16374	ΔprophageB 𝛥prophageA-frt ΔluxI(host)::KanR	pMLB237	This Study
MLBPi273	DSM16374	ΔprophageB 𝛥prophageA-frt ΔluxI(host)::KanR	pMLB236	This Study
MLBPi231	DSM16374	ΔprophageB 𝛥prophageA-frt ΔluxI(host)::KanR	pMLB229	This Study
MLBPi113	DSM16374	Δprophage B	pMLB229	This Study
MLBPi142	DSM16374	ΔprophageB ΔprophageA::KanR	pMLB229	This Study
MLBPi132	DSM16374	ΔprophageA::KanR	pMLB236	This Study
MLBPi148	DSM16374	ΔprophageB ΔprophageA::KanR	pMLB236	This Study
MLBPi302	DSM16374	ΔprophageB ΔprophageA-frt ΔluxRΔluxI(host)::KanR	pMLB341	This Study
MLBPi303	DSM16374	ΔprophageB ΔprophageA-frt ΔluxRΔluxI(host)::Prophage A Module - KanR	pMLB341	This Study
MLBPi174	DSM16374	ΔprophageB ΔprophageA::KanR	pMLB180	This Study
MLBPi300	DSM16374	ΔprophageB ΔprophageA-frt ΔluxRΔluxI(host)::KanR	pMLB180	This Study
MLBPi304	DSM16374	ΔprophageB ΔprophageA::KanR	pMLB342	This Study
MLBPi305	DSM16374	ΔprophageB ΔprophageA-frt ΔluxRΔluxI(host)::KanR	pMLB342	This Study
