## Supplementary Table 3 for "Competing Inter-Domain Quorum-Sensing Systems Control Prophage Lysis-Lysogeny Decisions"

### Sheet: Primers
Primer Name	Sequence (5' -> 3')	Purpose	Source
MLB126 FWD	GTGAAATGGGAGCTCCACAGGAGGTGTGAAATGGCAACCAAAGTTAATCTTG	Construction of pMLB186 Plasmid	This Study
MLB126 REV	ATGAAAGTACAGATCTTAAGTGGTTGGCTCTTAAATGATGATCAGCCCGAGA	Construction of pMLB186 Plasmid	This Study
MLB127 FWD	GTGAAATGGGAGCTCCACAGGAGGTGTGAAATGCATTTCTTTTCAGACGTT	Construction of pMLB187 Plasmid	This Study
MLB127 REV	ATGAAAGTACAGATCTTAAGTGGTTGGCTCCTACTTTATGGGGTGAAGTGT	Construction of pMLB187 Plasmid	This Study
MLB140 FWD	TGCGGCGAGCGGAAATGGCTTACGAACGGGCTACTTTATGGGGTGAAGTGTT	Construction of pMLB206 Plasmid	This Study
MLB141 FWD	TGCGGCGAGCGGAAATGGCTTACGAACGGGTCCCTTTGTAACCGATCAACG	Construction of pMLB206 Plasmid	This Study
MLB142 FWD	TGCGGCGAGCGGAAATGGCTTACGAACGGGGCCATGCCCTAAACTCGTCG	Construction of pMLB205 Plasmid	This Study
MLB142 REV	GTTAATAATGAATGAAATTTTTTTAGTCATGTCGACGATCCGTTGTA	Construction of pMLB205 Plasmid	This Study
MLB147 DWN FWD	CCTCGCTCACTGACTCGCTACGCTCGGTCGACGTTGCGCCAGTCAACTAG	Construction of pMLB147 Plasmid	This Study
MLB147 DWN REV	GCCTGAATAAGTGATAGGGCCCGATCCCCAGCAAGCACTCGAATGTCAGC	Construction of pMLB147 Plasmid	This Study
MLB147 KAN FWD	GTTGTCGGGAAGATGCGTGA	Construction of pMLB147 Plasmid	This Study
MLB147 KAN REV	CGACCGAGCGTAGCGAGTCA	Construction of pMLB147 Plasmid	This Study
MLB147 UP FWD	GCTACATATTCATCGTTCATTGTAATTAATGCTTCCGACACATTTGGGTG	Construction of pMLB147 Plasmid	This Study
MLB147 UP REV	AAGGATCAGATCACGCATCTTCCCGACAACATCTCGCGCTGAGATCAGCC	Construction of pMLB147 Plasmid	This Study
MLB228 FWD	GTGTGCTTTAAGCTTAACCGAAGCGTTTGAATGGATGATATTTGGGATAAACGAC	Construction of pMLB228 Plasmid	This Study
MLB228 mScarlet REV	TCAAACGCTTCGGTTAAGCT	Construction of pMLB228 Plasmid	This Study
MLB228 REV	GTTGCGGCCGCAGGCAAAGGATATCAACTACTACACTGACATTTCCATGAC	Construction of pMLB228 Plasmid	This Study
MLB228 Term FWD	TAGTTGATATCCTTTGCCTGCG	Construction of pMLB228 Plasmid	This Study
MLB229 REV	GTTGCGGCCGCAGGCAAAGGATATCAACTACTACTTTATGGGGTGAAGTG	Construction of pMLB229 Plasmid	This Study
MLB230 LuxI FWD	CACCTCAAAAGGTGAAAAATAGAGAATTTGAGGCGCTTCCCGTAAAAGG	Construction of pMLB230 Plasmid	This Study
MLB230 XRE REV	CAAATTCTCTATTTTTCACCTTTTGAGGTG	Construction of pMLB230 Plasmid	This Study
MLB231 luxR FWD	GCTCTTCGAGATAAACTTGAGCCTCGGCTTATGCATTTCTTTTCAGACGTTC	Construction of pMLB231 Plasmid	This Study
MLB231 XRE REV	AAGCCGAGGCTCAAGTTTAT	Construction of pMLB231 Plasmid	This Study
MLB232 FWD	GTGTGCTTTAAGCTTAACCGAAGCGTTTGAGCTCTTCGAGATAAACTTGAGC	Construction of pMLB232 Plasmid	This Study
MLB315 FLP FWD	GAATTGAATTGAAAAGCTGTGGTATGGTGCGAAGAACGGCATAGTGCGTG	Construction of pMLB315 Plasmid	This Study
MLB315 Flp REV	CTGGGGATCGGGCCCTATCACTTATTCAGGCCGACCAGAACACCTTGCCG	Construction of pMLB315 Plasmid	This Study
MLB316 Kan FWD	GTACCGTGCGGGCTGATCTCAGCGCGAGATCCACTAGTGAGCTCATGCAT	Construction of pMLB316 Plasmid	This Study
MLB316 Kan REV	GCTTGGCCGACTAGTTGACTGGCGCAACGTGTAGGACAAATCCGCCGCTA	Construction of pMLB316 Plasmid	This Study
MLB317 DWN FWD	CGCAAGCTCCTAGCGGCGGATTTGTCCTACGCCATAAATTGCCTGAATCT	Construction of pMLB317,319 Plasmid	This Study
MLB317 DWN REV	GCCTGAATAAGTGATAGGGCCCGATCCCCATGCCTCCGATGGGGTATGTG	Construction of pMLB317,318,319 Plasmid	This Study
MLB317 UP FWD	GCTACATATTCATCGTTCATTGTAATTAATTTGCGAGACGATTACGCACC	Construction of pMLB317,318,319 Plasmid	This Study
MLB317 UP REV	ATTCGAGATCATGCATGAGCTCACTAGTGGTGGCAACGCTGAAGAGGATG	Construction of pMLB317,318 Plasmid	This Study
MLB318 UP REV	ATTCGAGATCATGCATGAGCTCACTAGTGGCACGTTGAAGCTACAGGCAT	Construction of pMLB318 Plasmid	This Study
MLB319 DWN FWD	CGCAAGCTCCTAGCGGCGGATTTGTCCTACGCGAAGCATAACTTAGTCCC	Construction of pMLB319 Plasmid	This Study
MLB327 Fwd	GCTACATATTCATCGTTCATTGTAATTAATCGCGTCCCGCAATGTGCC	Construction of pMLB327 Plasmid	This Study
MLB327 Rev	ATGTGATCAGTCATTTCACACCTCCTGTACTTCAAAGCCCTCTTGCTG	Construction of pMLB327 Plasmid	This Study
MLB342 GmR Fwd	ATGTATATCTCCTTCTTAAAGTTAAACAAACGAATTGTTAGGTGGCGGTA	Construction of pMLB342 Plasmid	This Study
MLB342 pBBR REV	ACGCATGGTATGGATGAACTGTACAAATGATTCAAGCCGAGATCGGCTTC	Construction of pMLB342 Plasmid	This Study
MLB342 sfGFP FWD	TCATTTGTACAGTTCATCCATACC	Construction of pMLB342 Plasmid	This Study
MLB342 sfGFP REV	TTTGTTTAACTTTAAGAAGGAGATATACATATGCGTAAAGGCGAAGAGCT	Construction of pMLB342 Plasmid	This Study
pBBR Fluor PRO REV	CATGTGATCAGTCATTTCACACCTCCTGTAC	Construction of mScarlet Reporter Plasmids	This Study
pBBR mScarlet FWD	TACAGGAGGTGTGAAATGACTGATCACATGGTGAGCAAAGGTGAAGC	Construction of mScarlet Reporter Plasmids	This Study
pBBR mScarlet REV	TAAAGCACACCCTTTCTGCGTCCTCGTATTTTATTTGTACAACTCGTCCATC	Construction of mScarlet Reporter Plasmids	This Study
PGm FWD	GCTACATATTCATCGTTCATTGTAATTAATACGGCATGATGAACCTGAA	Construction of luxI O/E Plasmids	This Study
PGm REV	CACCTCCTGTGGAGCTCCCATTTCACTTTTCGTTGCTGCTCCATAACATC	Construction of luxI O/E Plasmids	This Study
Phage 2 luxI FWD	GTGTCCAATATGATTAATGATATAATGAGGCGCTTATCGATTCACAAGATT	Construction of pMLB237 Plasmid	This Study
Phage 2 luxI REV	GTTGCGGCCGCAGGCAAAGGATATCAACTACTAGACCACATCGGCTCGC	Construction of pMLB235 Plasmid	This Study
Phage 2 luxR FWD	GTGTGCTTTAAGCTTAACCGAAGCGTTTGACAGAGCGGTTTCTATCGCG	Construction of pMLB238 Plasmid	This Study
Phage 2 luxR REV	GTTGCGGCCGCAGGCAAAGGATATCAACTACTAAATCAAGCCATATTTTATCACAAG	Construction of pMLB236 Plasmid	This Study
Phage 2 xre FWD	GTGTGCTTTAAGCTTAACCGAAGCGTTTGAATGGTTGGACCGATTGATAG	Construction of pMLB235 Plasmid	This Study
Phage 2 xre REV	CCTCATTATATCATTAATCATATTGGACA	Construction of pMLB237 Plasmid	This Study
Phage2 Pxre F	GCTACATATTCATCGTTCATTGTAATTAATGTCGCCCGCTCATCTGTGA	Construction of pMLB244 Plasmid	This Study
Phage2 Pxre R	CATGTGATCAGTCATTTCACACCTCCTGTAGATTGCATCATACAGGGAATT	Construction of pMLB244 Plasmid	This Study
Pinh.P2 luxI FWD	TTATGCTAGTTATTGCTCAGCGGTTGACTACTAGACCACATCGGCTCGCT	Construction of pMLB188 Plasmid	This Study
Pinh.P2 luxI REV	CGATCGCTTCCGAATTCAGGAGGTTAATTAATGAAGCTACATGTTTTTTCATTTGC	Construction of pMLB188 Plasmid	This Study
Phage 1 attB F	AGCGCCTTTGGCCTATGATG	Phage B qPCR attB	This Study
Phage 1 attB R	CCAAGTCAAGACAGTGCGGT	Phage B qPCR attB	This Study
Phage 1 attP F	GTAGCGCCGAAAGCACCTAA	Phage B qPCR attP	This Study
Phage 1 attP R	GTCTGGCACCATTGCTCGAA	Phage B qPCR attP	This Study
Pinh. P2 luxI F	ATAGGGTTCAAAGGCAGGCG	Phage A Particle qPCR luxI	This Study
Pinh. P2 luxI R	GTACACGCGAATTATGCCGC	Phage A Particle qPCR luxI	This Study
Pinh. Terminase FWD	GCTTGTTGACGGCTTTGGAG	Phage B Particle qPCR luxI	This Study
Pinh. Terminase REV	TGCGGGCAATGTATCCTCTG	Phage B Particle qPCR luxI	This Study
Pinh. rpoB FWD	GTCACGGCGTCGAAAAAGAC	P. inhibens housekeeping gene/chromosome marker	This Study
Pinh. rpoB REV	CTGCGGTTTTACCCAACAGC	P. inhibens housekeeping gene/chromosome marker	This Study
16s-f	GTGAAATCCCAGGGCTCAAC	P. inhibens housekeeping gene (for RT-qPCR)	This Study
16s-r	GACTACCAGGGTATCTAATCC	P. inhibens housekeeping gene (for RT-qPCR)	This Study
terminase-f	GGCAACAAGTTCCATGAGCT	Phage A RT-qPCR	This Study
terminase-r	CAACGTCCAGTCCCTGTTTG	Phage A RT-qPCR	This Study
gpT-f	AACCGTTTCCAACATGACCG	Phage A RT-qPCR	This Study
gpT-r	TCTTGGAAAATGAACGGGCG	Phage A RT-qPCR	This Study
