## Supplementary Table 4 for "Competing Inter-Domain Quorum-Sensing Systems Control Prophage Lysis-Lysogeny Decisions"

### Sheet: Plasmids
Plasmid	Plasmid Backbone	Origin	Marker	Purpose	Source	Sequence (5->3')
pMLB147	pRE112	R6K	Kan/Cm	Phage A Deletion Plasmid	This Study	GCTTCCGACACATTTGGGTGGAAGAGATCACTCATGGAGTTTACAAATATCTTCCGCGGCTTGCGCCACTTCTTGGGGATGTCGAGAGATTTATGGTCTTCGTGGACGACGCCGTTCCAAATGGTCCGCTTGCCAGACTTCCTCGTAAGGCCTTTGTATTTGTCCACTCCCATTGCCTCGAGCCGCTTTGCCATACTCATGGCGTAACAGTTCGTACATCCAGCAGACATGATCGAGCAGCCCGCAACCGGGTTCCATGTCGCATCGGTCCATTCAATTTGAGTGTCGGCCATTTGATCAATGAGTTCTTTTGTCAGAAGTTCTGTTCCTGTCTAAGCGATAGGGAACATTGGGGCAACAAAATTGGTTAGATTCTCATTTAGTCAGAATCAATGTGGG…	1
pMLB180	pBBR1-MCS5	pBBR1	Gent.	Empty vector	This Study	ACGGCATGATGAACCTGAATCGCCAGCGGCATCAGCACCTTGTCGCCTTGCGTATAATATTTGCCCATGGACGCACACCGTGGAAACGGATGAAGGCACGAACCCAGTTGACATAAGCCTGTTCGGTTCGTAAACTGTAATGCAAGTAGCGTATGCGCTCACGCAACTGGTCCAGAACCTTGACCGAACGCAGCGGTGGTAACGGCGCAGTGGCGGTTTTCATGGCTTGTTATGACTGTTTTTTTGTACAGTCTATGCCTCGGGCATCCAAGCAGCAAGCGCGTTACGCCGTGGGTCGATGTTTGATGTTATGGAGCAGCAACGAAAAGTGAAATGGGAGCTCCACAGGAGGTGTCATCGAGTGCCTTTTGGCTGGCCTCCCATGCGGCTGTCATTGCC…	1
pMLB186	pBBR1-MCS5	pBBR1	Gent.	Host luxI O/E: PGm-LuxI(Host)	This Study	ACGGCATGATGAACCTGAATCGCCAGCGGCATCAGCACCTTGTCGCCTTGCGTATAATATTTGCCCATGGACGCACACCGTGGAAACGGATGAAGGCACGAACCCAGTTGACATAAGCCTGTTCGGTTCGTAAACTGTAATGCAAGTAGCGTATGCGCTCACGCAACTGGTCCAGAACCTTGACCGAACGCAGCGGTGGTAACGGCGCAGTGGCGGTTTTCATGGCTTGTTATGACTGTTTTTTTGTACAGTCTATGCCTCGGGCATCCAAGCAGCAAGCGCGTTACGCCGTGGGTCGATGTTTGATGTTATGGAGCAGCAACGAAAAGTGAAATGGGAGCTCCACAGGAGGTCGCTTCCGAATTCAGGAGGTTAATTAATGCTTCGCTATGTATATGC…	1
pMLB187	pBBR1-MCS5	pBBR1	Gent.	Host luxI O/E: PGm-LuxI(Phage B)	This Study	ACGGCATGATGAACCTGAATCGCCAGCGGCATCAGCACCTTGTCGCCTTGCGTATAATATTTGCCCATGGACGCACACCGTGGAAACGGATGAAGGCACGAACCCAGTTGACATAAGCCTGTTCGGTTCGTAAACTGTAATGCAAGTAGCGTATGCGCTCACGCAACTGGTCCAGAACCTTGACCGAACGCAGCGGTGGTAACGGCGCAGTGGCGGTTTTCATGGCTTGTTATGACTGTTTTTTTGTACAGTCTATGCCTCGGGCATCCAAGCAGCAAGCGCGTTACGCCGTGGGTCGATGTTTGATGTTATGGAGCAGCAACGAAAAGTGAAATGGGAGCTCCACAGGAGGTCGCTTCCGAATTCAGGAGGTTAATTAATGCAGCACTCTATTGTTTC…	1
pMLB188	pBBR1-MCS5	pBBR1	Gent.	Host luxI O/E: PGm-LuxI(Phage A)	This Study	ACGGCATGATGAACCTGAATCGCCAGCGGCATCAGCACCTTGTCGCCTTGCGTATAATATTTGCCCATGGACGCACACCGTGGAAACGGATGAAGGCACGAACCCAGTTGACATAAGCCTGTTCGGTTCGTAAACTGTAATGCAAGTAGCGTATGCGCTCACGCAACTGGTCCAGAACCTTGACCGAACGCAGCGGTGGTAACGGCGCAGTGGCGGTTTTCATGGCTTGTTATGACTGTTTTTTTGTACAGTCTATGCCTCGGGCATCCAAGCAGCAAGCGCGTTACGCCGTGGGTCGATGTTTGATGTTATGGAGCAGCAACGAAAAGTGAAATGGGAGCTCCACAGGAGGTCGCTTCCGAATTCAGGAGGTTAATTAATGAAGCTACATGTTTTTTC…	1
pMLB205	pBBR1-MCS5	pBBR1	Gent.	Phage B Pxre-mScarlet	This Study	GCCATGCCCTAAACTCGTCGGAGTCAGGAAAGAAGGTCTCATTATCGCCCTTTGCTTTCATGGCTAACCTCAAAAGTTGCTTTTATCACCTTTTGAGGTTATATGTGCCCCTTTGAGGTCTGTAAACAACCTTTTTGGTATATTCAATTTCACCCCGAAAGGTGAAATAGTGCCGGTGAAGTCTACAACGGATCGTCGACGTACAGGAGGTGTGAAATGACTGATCACATGGTGAGCAAAGGTGAAGCTGTCATCAAGGAATTCATGCGTTTTAAGGTTCATATGGAGGGCTCGATGAACGGGCATGAATTTGAGATCGAAGGTGAGGGCGAAGGACGTCCTTACGAAGGTACACAAACAGCCAAACTGAAAGTAACAAAAGGCGGACCGCTGCCATTC…	1
pMLB206	pBBR1-MCS5	pBBR1	Gent.	Phage B Phth-mScarlet	This Study	TCCCTTTGTAACCGATCAACGCTCCCAAGTTCGCGCGTCGTTTATCCCAAATATCATCCATGTCGACGATCCGTTGTAGACTTCACCGGCACTATTTCACCTTTCGGGGTGAAATTGAATATACCAAAAAGGTTGTTTACAGACCTCAAAGGGGCACATATAACCTCAAAAGGTGATAAAAGCAACTTTTGAGGTTAGCCGTACAGGAGGTGTGAAATGACTGATCACATGGTGAGCAAAGGTGAAGCTGTCATCAAGGAATTCATGCGTTTTAAGGTTCATATGGAGGGCTCGATGAACGGGCATGAATTTGAGATCGAAGGTGAGGGCGAAGGACGTCCTTACGAAGGTACACAAACAGCCAAACTGAAAGTAACAAAAGGCGGACCGCTGCCATTC…	1
pMLB228	pBBR1-MCS5	pBBR1	Gent.	Phage B Pxre-mScarlet-xre-luxR-luxI	This Study	GCCATGCCCTAAACTCGTCGGAGTCAGGAAAGAAGGTCTCATTATCGCCCTTTGCTTTCATGGCTAACCTCAAAAGTTGCTTTTATCACCTTTTGAGGTTATATGTGCCCCTTTGAGGTCTGTAAACAACCTTTTTGGTATATTCAATTTCACCCCGAAAGGTGAAATAGTGCCGGTGAAGTCTACAACGGATCGTCGACGTACAGGAGGTGTGAAATGACTGATCACATGGTGAGCAAAGGTGAAGCTGTCATCAAGGAATTCATGCGTTTTAAGGTTCATATGGAGGGCTCGATGAACGGGCATGAATTTGAGATCGAAGGTGAGGGCGAAGGACGTCCTTACGAAGGTACACAAACAGCCAAACTGAAAGTAACAAAAGGCGGACCGCTGCCATTC…	1
pMLB229	pBBR1-MCS5	pBBR1	Gent.	Phage B Pxre-mScarlet-xre-luxR	This Study	GCCATGCCCTAAACTCGTCGGAGTCAGGAAAGAAGGTCTCATTATCGCCCTTTGCTTTCATGGCTAACCTCAAAAGTTGCTTTTATCACCTTTTGAGGTTATATGTGCCCCTTTGAGGTCTGTAAACAACCTTTTTGGTATATTCAATTTCACCCCGAAAGGTGAAATAGTGCCGGTGAAGTCTACAACGGATCGTCGACGTACAGGAGGTGTGAAATGACTGATCACATGGTGAGCAAAGGTGAAGCTGTCATCAAGGAATTCATGCGTTTTAAGGTTCATATGGAGGGCTCGATGAACGGGCATGAATTTGAGATCGAAGGTGAGGGCGAAGGACGTCCTTACGAAGGTACACAAACAGCCAAACTGAAAGTAACAAAAGGCGGACCGCTGCCATTC…	1
pMLB230	pBBR1-MCS5	pBBR1	Gent.	Phage B Pxre-mScarlet-xre-luxI	This Study	GCCATGCCCTAAACTCGTCGGAGTCAGGAAAGAAGGTCTCATTATCGCCCTTTGCTTTCATGGCTAACCTCAAAAGTTGCTTTTATCACCTTTTGAGGTTATATGTGCCCCTTTGAGGTCTGTAAACAACCTTTTTGGTATATTCAATTTCACCCCGAAAGGTGAAATAGTGCCGGTGAAGTCTACAACGGATCGTCGACGTACAGGAGGTGTGAAATGACTGATCACATGGTGAGCAAAGGTGAAGCTGTCATCAAGGAATTCATGCGTTTTAAGGTTCATATGGAGGGCTCGATGAACGGGCATGAATTTGAGATCGAAGGTGAGGGCGAAGGACGTCCTTACGAAGGTACACAAACAGCCAAACTGAAAGTAACAAAAGGCGGACCGCTGCCATTC…	1
pMLB232	pBBR1-MCS5	pBBR1	Gent.	Phage B Pxre-mScarlet-luxR-luxI	This Study	GCCATGCCCTAAACTCGTCGGAGTCAGGAAAGAAGGTCTCATTATCGCCCTTTGCTTTCATGGCTAACCTCAAAAGTTGCTTTTATCACCTTTTGAGGTTATATGTGCCCCTTTGAGGTCTGTAAACAACCTTTTTGGTATATTCAATTTCACCCCGAAAGGTGAAATAGTGCCGGTGAAGTCTACAACGGATCGTCGACGTACAGGAGGTGTGAAATGACTGATCACATGGTGAGCAAAGGTGAAGCTGTCATCAAGGAATTCATGCGTTTTAAGGTTCATATGGAGGGCTCGATGAACGGGCATGAATTTGAGATCGAAGGTGAGGGCGAAGGACGTCCTTACGAAGGTACACAAACAGCCAAACTGAAAGTAACAAAAGGCGGACCGCTGCCATTC…	1
pMLB235	pBBR1-MCS5	pBBR1	Gent.	Phage A Pxre-mScarlet-xre-luxR-luxI	This Study	GTCGCCCGCTCATCTGTGAAATAATCGTGTTCGGCGTCATCGCATCCTCCTGTAGTTCGGTAGGATAGAACTAAACTTCTATCAACTCAACACAAGAAGTCGATTAGATAGAATTATAGGGCGATTTATTGTGGCCAGACGTACTCCAAGGGATTTATATTCCCGATTGCGGGAACTATAATTCCCTGTATGATGCAATCTACAGGAGGTGTGAAATGACTGATCACATGGTGAGCAAAGGTGAAGCTGTCATCAAGGAATTCATGCGTTTTAAGGTTCATATGGAGGGCTCGATGAACGGGCATGAATTTGAGATCGAAGGTGAGGGCGAAGGACGTCCTTACGAAGGTACACAAACAGCCAAACTGAAAGTAACAAAAGGCGGACCGCTGCCATTCA…	1
pMLB236	pBBR1-MCS5	pBBR1	Gent.	Phage A Pxre-mScarlet-xre-luxR	This Study	GTCGCCCGCTCATCTGTGAAATAATCGTGTTCGGCGTCATCGCATCCTCCTGTAGTTCGGTAGGATAGAACTAAACTTCTATCAACTCAACACAAGAAGTCGATTAGATAGAATTATAGGGCGATTTATTGTGGCCAGACGTACTCCAAGGGATTTATATTCCCGATTGCGGGAACTATAATTCCCTGTATGATGCAATCTACAGGAGGTGTGAAATGACTGATCACATGGTGAGCAAAGGTGAAGCTGTCATCAAGGAATTCATGCGTTTTAAGGTTCATATGGAGGGCTCGATGAACGGGCATGAATTTGAGATCGAAGGTGAGGGCGAAGGACGTCCTTACGAAGGTACACAAACAGCCAAACTGAAAGTAACAAAAGGCGGACCGCTGCCATTCA…	1
pMLB237	pBBR1-MCS5	pBBR1	Gent.	Phage A Pxre-mScarlet-xre-luxI	This Study	GTCGCCCGCTCATCTGTGAAATAATCGTGTTCGGCGTCATCGCATCCTCCTGTAGTTCGGTAGGATAGAACTAAACTTCTATCAACTCAACACAAGAAGTCGATTAGATAGAATTATAGGGCGATTTATTGTGGCCAGACGTACTCCAAGGGATTTATATTCCCGATTGCGGGAACTATAATTCCCTGTATGATGCAATCTACAGGAGGTGTGAAATGACTGATCACATGGTGAGCAAAGGTGAAGCTGTCATCAAGGAATTCATGCGTTTTAAGGTTCATATGGAGGGCTCGATGAACGGGCATGAATTTGAGATCGAAGGTGAGGGCGAAGGACGTCCTTACGAAGGTACACAAACAGCCAAACTGAAAGTAACAAAAGGCGGACCGCTGCCATTCA…	1
pMLB238	pBBR1-MCS5	pBBR1	Gent.	Phage A Pxre-mScarlet-luxR-luxI	This Study	GTCGCCCGCTCATCTGTGAAATAATCGTGTTCGGCGTCATCGCATCCTCCTGTAGTTCGGTAGGATAGAACTAAACTTCTATCAACTCAACACAAGAAGTCGATTAGATAGAATTATAGGGCGATTTATTGTGGCCAGACGTACTCCAAGGGATTTATATTCCCGATTGCGGGAACTATAATTCCCTGTATGATGCAATCTACAGGAGGTGTGAAATGACTGATCACATGGTGAGCAAAGGTGAAGCTGTCATCAAGGAATTCATGCGTTTTAAGGTTCATATGGAGGGCTCGATGAACGGGCATGAATTTGAGATCGAAGGTGAGGGCGAAGGACGTCCTTACGAAGGTACACAAACAGCCAAACTGAAAGTAACAAAAGGCGGACCGCTGCCATTCA…	1
pMLB244	pBBR1-MCS5	pBBR1	Gent.	Phage A Pxre-mScarlet	This Study	CACCACTCACCGCTTGGCTTCTATCAATCGGTCCAACCATGATTGCATCATACAGGGAATTATAGTTCCCGCAATCGGGAATATAAATCCCTTGGAGTACGTCTGGCCACAATAAATCGCCCTATAATTCTATCTAATCGACTTCTTGTGTTGAGTTGATAGAAGTTTAGTTCTATCCTACCGAACTACAGGAGGATGCGGTACAGGAGGTGTGAAATGACTGATCACATGGTGAGCAAAGGTGAAGCTGTCATCAAGGAATTCATGCGTTTTAAGGTTCATATGGAGGGCTCGATGAACGGGCATGAATTTGAGATCGAAGGTGAGGGCGAAGGACGTCCTTACGAAGGTACACAAACAGCCAAACTGAAAGTAACAAAAGGCGGACCGCTGCCATTC…	1
pMLB245	pBBR1-MCS5	pBBR1	Gent.	Phage A Phth-mScarlet	This Study	GTCGCCCGCTCATCTGTGAAATAATCGTGTTCGGCGTCATCGCATCCTCCTGTAGTTCGGTAGGATAGAACTAAACTTCTATCAACTCAACACAAGAAGTCGATTAGATAGAATTATAGGGCGATTTATTGTGGCCAGACGTACTCCAAGGGATTTATATTCCCGATTGCGGGAACTATAATTCCCTGTATGATGCAATCGTACAGGAGGTGTGAAATGACTGATCACATGGTGAGCAAAGGTGAAGCTGTCATCAAGGAATTCATGCGTTTTAAGGTTCATATGGAGGGCTCGATGAACGGGCATGAATTTGAGATCGAAGGTGAGGGCGAAGGACGTCCTTACGAAGGTACACAAACAGCCAAACTGAAAGTAACAAAAGGCGGACCGCTGCCATTC…	1
pMLB316	pRE112	R6K	Kan/Cm	Phage A Deletion Plasmid	This Study	GCTTCCGACACATTTGGGTGGAAGAGATCACTCATGGAGTTTACAAATATCTTCCGCGGCTTGCGCCACTTCTTGGGGATGTCGAGAGATTTATGGTCTTCGTGGACGACGCCGTTCCAAATGGTCCGCTTGCCAGACTTCCTCGTAAGGCCTTTGTATTTGTCCACTCCCATTGCCTCGAGCCGCTTTGCCATACTCATGGCGTAACAGTTCGTACATCCAGCAGACATGATCGAGCAGCCCGCAACCGGGTTCCATGTCGCATCGGTCCATTCAATTTGAGTGTCGGCCATTTGATCAATGAGTTCTTTTGTCAGAAGTTCTGTTCCTGTCTAAGCGATAGGGAACATTGGGGCAACAAAATTGGTTAGATTCTCATTTAGTCAGAATCAATGTGGG…	1
pMLB317	pRE112	R6K	Kan/Cm	Host luxI/luxR Deletion Plasmid	This Study	TTGCGAGACGATTACGCACCACCCAGATCAGCCGTTCCTGAGCCCGCGTGATTGCGACATAGGCCAGCCGCTTCCATAGGGGCTGGCCAGCCTCAATCCGGCCCATCCGCGCAGCTGCGTAAATGTCAGGCGCAAAAACCTGTGCCGTTGGCCACTGTGATCCTTGGGCCTTGTGAATAGTGACCGCTGCCCCATGCAGAAAAGCCGCCCCCATCCGCGCAGCAAACGGAATGAAAGGCTCTTCTTCCTCAGGCTTTTCAATCTTCACGATTGATGCGGCGGACACCTGCGGGTCTTCTGCCCCCATCACATGAAGACGCGAAAACCCCGGTTTCCGGCCAGGCCCGAGATAGATCACCTGCGCGCCCTTAATCAGACCGCGGGCCTCAAGATCCAGCC…	1
pMLB318	pRE112	R6K	Kan/Cm	Host luxR Deletion Plasmid	This Study	TTGCGAGACGATTACGCACCACCCAGATCAGCCGTTCCTGAGCCCGCGTGATTGCGACATAGGCCAGCCGCTTCCATAGGGGCTGGCCAGCCTCAATCCGGCCCATCCGCGCAGCTGCGTAAATGTCAGGCGCAAAAACCTGTGCCGTTGGCCACTGTGATCCTTGGGCCTTGTGAATAGTGACCGCTGCCCCATGCAGAAAAGCCGCCCCCATCCGCGCAGCAAACGGAATGAAAGGCTCTTCTTCCTCAGGCTTTTCAATCTTCACGATTGATGCGGCGGACACCTGCGGGTCTTCTGCCCCCATCACATGAAGACGCGAAAACCCCGGTTTCCGGCCAGGCCCGAGATAGATCACCTGCGCGCCCTTAATCAGACCGCGGGCCTCAAGATCCAGCC…	1
pMLB319	pRE112	R6K	Kan/Cm	Host luxI Deletion Plasmid	This Study	TTGCGAGACGATTACGCACCACCCAGATCAGCCGTTCCTGAGCCCGCGTGATTGCGACATAGGCCAGCCGCTTCCATAGGGGCTGGCCAGCCTCAATCCGGCCCATCCGCGCAGCTGCGTAAATGTCAGGCGCAAAAACCTGTGCCGTTGGCCACTGTGATCCTTGGGCCTTGTGAATAGTGACCGCTGCCCCATGCAGAAAAGCCGCCCCCATCCGCGCAGCAAACGGAATGAAAGGCTCTTCTTCCTCAGGCTTTTCAATCTTCACGATTGATGCGGCGGACACCTGCGGGTCTTCTGCCCCCATCACATGAAGACGCGAAAACCCCGGTTTCCGGCCAGGCCCGAGATAGATCACCTGCGCGCCCTTAATCAGACCGCGGGCCTCAAGATCCAGCC…	1
pMLB320	pRE112	R6K	Kan/Cm	cI(TS)-FLP plasmid	This Study	TTATATGCGTCTATTTATGTAGGATGAAAGGTAGTCTAGTACCTCCTGTGATATTATCCCATTCCATGCGGGGTATCGTATGCTTCCTTCAGCACTACCCTTTAGCTGTTCTATATGCTGCCACTCCTCAATTGGATTAGTCTCATCCTTCAATGCTATCATTTCCTTTGATATTGGATCATATGCATAGTACCGAGAAACTAGTGCGAAGTAGTGATCAGGTATTGCTGTTATCTGATGAGTATACGTTGTCCTGGCCACGGCAGAAGCACGCTTATCGCTCCAATTTCCCACAACATTAGTCAACTCCGTTAGGCCCTTCATTGAAAGAAATGAGGTCATCAAATGTCTTCCAATGTGAGATTTTGGGCCATTTTTTATAGCAAAGATTGAATAAGG…	1
pMLB327	pBBR1-MCS5	pBBR1	Gent.	PaaZ-mScarlet	This Study	CGCGTCCCGCAATGTGCCGGTGACACGCCATCCCAACGCGAGGGCGGCGCGGGCGATATGTGCGCCCGCAAGCCCGGAAACACCCGCCACGCAGATATGCCGAGCCGTGTGTTCAGTGCCGCCAAAGGAGGCCTGTCTCAGGTTTTGCGACGAGGTGGCACCGGTCATGGCATTGTCCCCTTCTTAGAGCGATACGTTCAACCTGGGAGGATTGACACGCAGGGTGCCCTCCATCCGCAGGCAAGCTCGCAGCGGCAGACAAAAATTGCACATCGAAAATCTTGAGGTAGGGCATCAGCGATGTCTGATGGTCTATGCGTCCGTCAGCCTCAGAAATTCTGAGGCGCAGATTTCAAAGTTTCGATTGGATGTAACGCACGCTTTGCATGAACCCTAGCA…	1
pMLB337	pRE112	R6K	Kan/Cm	Integration of Prophage A Module in Chromosome	This Study	TTGCGAGACGATTACGCACCACCCAGATCAGCCGTTCCTGAGCCCGCGTGATTGCGACATAGGCCAGCCGCTTCCATAGGGGCTGGCCAGCCTCAATCCGGCCCATCCGCGCAGCTGCGTAAATGTCAGGCGCAAAAACCTGTGCCGTTGGCCACTGTGATCCTTGGGCCTTGTGAATAGTGACCGCTGCCCCATGCAGAAAAGCCGCCCCCATCCGCGCAGCAAACGGAATGAAAGGCTCTTCTTCCTCAGGCTTTTCAATCTTCACGATTGATGCGGCGGACACCTGCGGGTCTTCTGCCCCCATCACATGAAGACGCGAAAACCCCGGTTTCCGGCCAGGCCCGAGATAGATCACCTGCGCGCCCTTAATCAGACCGCGGGCCTCAAGATCCAGCC…	1
pMLB341	pBBR1-MCS5	pBBR1	Gent.	Paaz-mScarlet; PluxR(Host)-LuxR(Host)	This Study	CGCGTCCCGCAATGTGCCGGTGACACGCCATCCCAACGCGAGGGCGGCGCGGGCGATATGTGCGCCCGCAAGCCCGGAAACACCCGCCACGCAGATATGCCGAGCCGTGTGTTCAGTGCCGCCAAAGGAGGCCTGTCTCAGGTTTTGCGACGAGGTGGCACCGGTCATGGCATTGTCCCCTTCTTAGAGCGATACGTTCAACCTGGGAGGATTGACACGCAGGGTGCCCTCCATCCGCAGGCAAGCTCGCAGCGGCAGACAAAAATTGCACATCGAAAATCTTGAGGTAGGGCATCAGCGATGTCTGATGGTCTATGCGTCCGTCAGCCTCAGAAATTCTGAGGCGCAGATTTCAAAGTTTCGATTGGATGTAACGCACGCTTTGCATGAACCCTAGCA…	1
pMLB342	pBBR1-MCS5	pBBR1	Gent.	Dual-Fluorescence Reporter: PGm-sfGFP; Phage A Pxre-mScarlet-xre-luxR-luxI	This Study	GTCGCCCGCTCATCTGTGAAATAATCGTGTTCGGCGTCATCGCATCCTCCTGTAGTTCGGTAGGATAGAACTAAACTTCTATCAACTCAACACAAGAAGTCGATTAGATAGAATTATAGGGCGATTTATTGTGGCCAGACGTACTCCAAGGGATTTATATTCCCGATTGCGGGAACTATAATTCCCTGTATGATGCAATCTACAGGAGGTGTGAAATGACTGATCACATGGTGAGCAAAGGTGAAGCTGTCATCAAGGAATTCATGCGTTTTAAGGTTCATATGGAGGGCTCGATGAACGGGCATGAATTTGAGATCGAAGGTGAGGGCGAAGGACGTCCTTACGAAGGTACACAAACAGCCAAACTGAAAGTAACAAAAGGCGGACCGCTGCCATTCA…	1
